# A systematic benchmark of Nanopore long read RNA sequencing for transcript level analysis in human cell lines

**DOI:** 10.1101/2021.04.21.440736

**Authors:** Ying Chen, Nadia M. Davidson, Yuk Kei Wan, Harshil Patel, Fei Yao, Hwee Meng Low, Christopher Hendra, Laura Watten, Andre Sim, Chelsea Sawyer, Viktoriia Iakovleva, Puay Leng Lee, Lixia Xin, Hui En Vanessa Ng, Jia Min Loo, Xuewen Ong, Hui Qi Amanda Ng, Jiaxu Wang, Wei Qian Casslynn Koh, Suk Yeah Polly Poon, Dominik Stanojevic, Hoang-Dai Tran, Kok Hao Edwin Lim, Shen Yon Toh, Philip Andrew Ewels, Huck-Hui Ng, N.Gopalakrishna Iyer, Alexandre Thiery, Wee Joo Chng, Leilei Chen, Ramanuj DasGupta, Mile Sikic, Yun-Shen Chan, Boon Ooi Patrick Tan, Yue Wan, Wai Leong Tam, Qiang Yu, Chiea Chuan Khor, Torsten Wüstefeld, Ploy N. Pratanwanich, Michael I. Love, Wee Siong Sho Goh, Sarah B. Ng, Alicia Oshlack, Jonathan Göke, SG-NEx consortium

**Author notes:** nf-core/nanoseq is a streamlined, community curated pipeline for Nanopore Sequencing data processing and analysis: https://nf-co.re/nanoseq The SG-NEx data is available: https://github.com/GoekeLab/sg-nex-data.

## Abstract

The human genome contains more than 200,000 gene isoforms. However, different isoforms can be highly similar, and with an average length of 1.5kb remain difficult to study with short read sequencing. To systematically evaluate the ability to study the transcriptome at a resolution of individual isoforms we profiled 5 human cell lines with short read cDNA sequencing and Nanopore long read direct RNA, amplification-free direct cDNA, PCR-cDNA sequencing. The long read protocols showed a high level of consistency, with amplification-free RNA and cDNA sequencing being most similar. While short and long reads generated comparable gene expression estimates, they differed substantially for individual isoforms. We find that increased read length improves read-to-transcript assignment, identifies interactions between alternative promoters and splicing, enables the discovery of novel transcripts from repetitive regions, facilitates the quantification of full-length fusion isoforms and enables the simultaneous profiling of m6A RNA modifications when RNA is sequenced directly. Our study demonstrates the advantage of long read RNA sequencing and provides a comprehensive resource that will enable the development and benchmarking of computational methods for profiling complex transcriptional events at isoform-level resolution.
