## Supplementary Table 1 for "A systematic benchmark of Nanopore long read RNA sequencing for transcript level analysis in human cell lines"

### Sheet: NanoporeSamples
Sample	Sequencing platform	Sequencing flowcell	Barcoding kit	Sequencing kit	Sequencing protocol	Cell growth	RNA extraction	Cell line	PolyA selection	Spike in concentration	Extra notes
SGNex_MCF7-EV_directRNA_replicate2_run1	minion	FLO-MIN106	NA	SQK-RNA001	directRNA	MCF7 cells were purchased from the American Type Culture Collection (ATCC, Manassas, VA, USA) and maintained in Dulbecco’s Modified Eagle Medium (DMEM; Biowest) supplemented with 10% fetal bovine serum (FBS, South America; Biowest). The cells were incubated at 37 °C in a humidified incubator containing 5% CO2.	Total RNA was extracted from MCF7 cells using the RNeasy Mini Kit (Qiagen) and treated with DNaseI on column.	MCF7	NA
SGNex_MCF7-EV_directRNA_replicate1_run1	minion	FLO-MIN106	NA	SQK-RNA002	directRNA			MCF7	NA
SGNex_Hct116_directRNA_replicate1_run1	minion	FLO-MIN106	NA	SQK-RNA001	directRNA	HCT116 was cultured and expanded routinely in McCoy’s 5A media (Thermofisher, Cat: 16600108) supplemented with 10% FBS (Thermofisher. Cat: 10438026), Penicillin-Streptomycin (Thermofisher, Cat: 15140122) and Sodium Pyruvate (Thermofisher, Cat: 11360070), in a humidified environment with 5% CO2 at 37 degrees celsius. Prior to RNA extraction, cells were harvested by trypsinization, washed with PBS,…	Total RNA was extracted with Qiagen AllPrep DNA/RNA Mini Kit (80204) according to manufacturer’s instruction.	Hct116	no
SGNex_Hct116_directRNA_replicate1_run2	minion	FLO-MIN106	NA	SQK-RNA001	directRNA			Hct116	no
SGNex_Hct116_directRNA_replicate1_run3	minion	FLO-MIN106	NA	SQK-RNA001	directRNA			Hct116	yes
SGNex_Hct116_directcDNA_replicate1_run4	minion	FLO-MIN107	NA	SQK-DCS108	direct-cDNA			Hct116	no
SGNex_Hct116_directcDNA_replicate1_run5	minion	FLO-MIN107	NA	SQK-DCS108	direct-cDNA			Hct116	yes, Dynabead mRNA Purification Kit
SGNex_Hct116_cDNA_replicate1_run6	minion	FLO-MIN106	NA	SQK-PCS108	cDNA PCR			Hct116	no
SGNex_K562_directRNA_replicate1_run1	gridion	FLO-MIN106	NA	SQK-RNA001	directRNA	K562 suspension cells were maintained in RPMI plus 10% FBS and contains 1% of Gibco Penicillin Streptomycin Solution 10,000 U/mL cat no: 15140122, culture in 37C, 5% CO2 incubator.	Total RNA from cultured K562 cells was isolated using Invitrogen™ TRIzol™ Reagent, cat no: 15596018. Spin down the suspension cells, add 1ml trizol in pelleted cells. strong vortex, add 200ul of chloroform into tube, vortex the containing RNA mixture tubes, until it turns into white milky solution, centrifuge at 4C, transfer the supernatant phase to 1.5ml tube, add isopropanol to the aqueous phas…	K562	yes, Dynabead mRNA Purification Kit
SGNex_K562_directcDNA_replicate1_run2	minion	FLO-MIN106	NA	SQK-DCS108	direct-cDNA			K562	yes, Dynabead mRNA Purification Kit
SGNex_K562_cDNA_replicate1_run3	minion	FLO-MIN106	NA	SQK-PCS108	cDNA			K562	yes, Dynabead mRNA Purification Kit
SGNex_K562_directcDNA_replicate2_run1	gridion	FLO-MIN106	NA	SQK-DCS108	direct-cDNA			K562	yes, Dynabead mRNA Purification Kit
SGNex_K562_directcDNA_replicate2_run2	gridion	FLO-MIN106	NA	SQK-DCS108	direct-cDNA			K562	yes, Dynabead mRNA Purification Kit
SGNex_K562_cDNAStranded_replicate2_run3	minion	FLO-MIN106	NA	SQK-PCS109	cDNAStranded			K562	yes, Dynabead mRNA Purification Kit
SGNex_K562_directcDNA_replicate3_run1	minion	FLO-MIN106D	EXP-NBD103	SQK-DCS109	direct-cDNA			K562	yes, Dynabead mRNA Purification Kit
SGNex_K562_cDNAStranded_replicate3_run2	minion	FLO-MIN106D	NA	SQK-PCS109	cDNAStranded			K562	yes, Dynabead mRNA Purification Kit
SGNex_K562_cDNAStranded_replicate3_run3	gridion	FLO-MIN106	NA	SQK-PCS109	cDNAStranded			K562	yes, Dynabead mRNA Purification Kit
SGNex_K562_directRNA_replicate4_run1	gridion	FLO-MIN106D	NA	SQK-RNA002	directRNA			K562	yes, Dynabead mRNA Purification Kit	1% RNA sequin Mix A v1.0 @5ng
SGNex_K562_directRNA_replicate5_run1	gridion	FLO-MIN106D	NA	SQK-RNA002	directRNA			K562	yes, Dynabead mRNA Purification Kit	1% RNA sequin Mix A v1.0 @5ng
SGNex_K562_directcDNA_replicate4_run2	gridion	FLO-MIN106D	EXP-NBD104	SQK-DCS109	direct-cDNA			K562	yes, Dynabead mRNA Purification Kit	1% RNA sequin Mix A v1.0 @1.5ng
SGNex_K562_cDNA_replicate3_run4	gridion	FLO-MIN106D	NA	SQK-PCS109	cDNA			K562	yes, Dynabead mRNA Purification Kit
SGNex_K562_directRNA_replicate6_run1	gridion	FLO-MIN106D	NA	SQK-RNA002	directRNA			K562	yes, Dynabead mRNA Purification Kit
SGNex_HepG2_directcDNA_replicate1_run1	promethion	FLO-PRO001	NA	SQK-DCS108	direct-cDNA	Human liver cell line HepG2 (ATCC, cat# HB-8065) was grown in Dulbecco's Modified Eagle Medium (DMEM, GIBCO, cat# 11995-065) supplemented with heat-inactivated 10% fetal bovine serum (HyClone, cat# SV30169.03), 1% antibiotics (100 U/ml penicillin, 100 ug/ml streptomycin (GIBCO, cat# 15140-122)), and 1% non-essential amino acids solution (MEM NEAA 100x, GIBCO, cat# 11140-050). Cells were incubated…	mRNAs from HepG2 and A549 cell lines were isolated from whole cells using Isolate II RNA Mini Kit (Bioline, cat# BIO-52072). The procedure was done according to the manufacturer’s instructions and included the following steps: 350 ul of lysis buffer and 3.5 ul 2-mercaptoethanol (supplemented separately, Bio-Rad, cat# 161-0710) added to each cell plate containing approximately 5x106 eukaryotic cul…	HepG2	yes, Dynabead mRNA Purification Kit		cDNA+promethion modification: DCS108 (1) From 25µg of total RNA, we recovered 1.03µg of mRNA (4% recovery); (2) 250ng of mRNA was used as input to the Direct cDNA prep (DCS108) as per minION protocol, up to the final library ready for loading ; (3) In order to run on the PromethION, the SQB buffer from the LSK109 kit was used instead of the RBF in the minION kits; (4)Due to the low starting input…
SGNex_HepG2_directRNA_replicate5_run1	promethion	FLO-PRO002	NA	SQK-RNA002	directRNA			HepG2	yes, Dynabead mRNA Purification Kit
SGNex_HepG2_directcDNA_replicate1_run2	minion	FLO-MIN106	NA	SQK-DCS108	direct-cDNA			HepG2	yes, Dynabead mRNA Purification Kit
SGNex_HepG2_directRNA_replicate1_run3	minion	FLO-MIN106	NA	SQK-RNA001	directRNA			HepG2	yes, Dynabead mRNA Purification Kit
SGNex_HepG2_cDNA_replicate1_run4	minion	FLO-MIN106	NA	SQK-PCS108	cDNA			HepG2	yes, Dynabead mRNA Purification Kit
SGNex_HepG2_directRNA_replicate2_run1	minion	FLO-MIN106	NA	SQK-RNA001	directRNA			HepG2	yes, Dynabead mRNA Purification Kit
SGNex_HepG2_directRNA_replicate3_run1	gridion	FLO-MIN106	NA	SQK-RNA001	directRNA			HepG2	yes, Dynabead mRNA Purification Kit
SGNex_HepG2_directcDNA_replicate4_run1	minion	FLO-MIN106	NA	SQK-DCS108	direct-cDNA			HepG2	yes, Dynabead mRNA Purification Kit
SGNex_HepG2_directcDNA_replicate4_run2	gridion	FLO-MIN106	NA	SQK-DCS108	direct-cDNA			HepG2	yes, Dynabead mRNA Purification Kit
SGNex_HepG2_cDNAStranded_replicate4_run3	minion	FLO-MIN106	NA	SQK-PCS109	cDNAStranded			HepG2	yes, Dynabead mRNA Purification Kit
SGNex_HepG2_directRNA_replicate5_run2	minion	FLO-MIN106D	NA	SQK-RNA002	directRNA			HepG2	yes, Dynabead mRNA Purification Kit
SGNex_HepG2_directcDNA_replicate5_run3	minion	FLO-MIN106D	EXP-NBD103	SQK-DCS109	direct-cDNA			HepG2	yes, Dynabead mRNA Purification Kit
SGNex_HepG2_cDNAStranded_replicate5_run4	minion	FLO-MIN106D	NA	SQK-PCS109	cDNAStranded			HepG2	yes, Dynabead mRNA Purification Kit
SGNex_HepG2_directRNA_replicate6_run1	gridion	FLO-MIN106D	NA	SQK-RNA002	directRNA			HepG2	yes, Dynabead mRNA Purification Kit
SGNex_A549_directcDNA_replicate2_run1	gridion	FLO-MIN106	NA	SQK-DCS108	direct-cDNA	A549 cell line was grown in DMEM (Gibco, #11960044), supplemented with 10% Fetal Bovine Serum (Hyclone, #SV30160.03HI), 1% Penicillin-Streptomycin (Gibco, #15140122), 1% L-glutamine (Gibco, #25030081), 1% Sodium Pyruvate (Gibco, #11360070) and 1% MEM Non-Essential Amino Acids (Gibco, #11140076). The cells were grown to 70% confluence and passaged every 3 days. The cells were trypsinized and harve…		A549	yes, Dynabead mRNA Purification Kit
SGNex_A549_directcDNA_replicate3_run1	minion	FLO-MIN106	NA	SQK-DCS108	direct-cDNA			A549	yes, Dynabead mRNA Purification Kit
SGNex_A549_directcDNA_replicate3_run2	gridion	FLO-MIN106	NA	SQK-DCS108	direct-cDNA			A549	yes, Dynabead mRNA Purification Kit
SGNex_A549_cDNAStranded_replicate3_run3	minion	FLO-MIN106	NA	SQK-PCS109	cDNAStranded			A549	yes, Dynabead mRNA Purification Kit
SGNex_A549_directRNA_replicate5_run1	minion	FLO-MIN106D	NA	SQK-RNA002	directRNA			A549	yes, Dynabead mRNA Purification Kit
SGNex_A549_cDNAStranded_replicate5_run2	minion	FLO-MIN106D	NA	SQK-PCS109	cDNAStranded			A549	yes, Dynabead mRNA Purification Kit
SGNex_A549_directcDNA_replicate5_run3	gridion	FLO-MIN106D	NA	SQK-DCS109	direct-cDNA			A549	yes, Dynabead mRNA Purification Kit
SGNex_A549_directRNA_replicate6_run1	gridion	FLO-MIN106D	NA	SQK-RNA002	directRNA			A549	yes, Dynabead mRNA Purification Kit
SGNex_A549_directRNA_replicate4_run1	promethion	FLO-PRO002	NA	SQK-RNA002	directRNA			A549	yes, Dynabead mRNA Purification Kit
SGNex_A549_directRNA_replicate1_run1	gridion	FLO-MIN106	NA	SQK-RNA001	directRNA			A549	yes, Dynabead mRNA Purification Kit
SGNex_A549_cDNA_replicate1_run2	minion	FLO-MIN106	NA	SQK-PCS108	cDNA			A549	yes, Dynabead mRNA Purification Kit
SGNex_A549_directcDNA_replicate1_run3	gridion	FLO-MIN106	NA	SQK-DCS108	direct-cDNA			A549	yes, Dynabead mRNA Purification Kit
SGNex_Hct116_directRNA_replicate2_run1	minion	FLO-MIN107	NA	SQK-RNA001	directRNA	Volume used depends on culture plate/flask size Both cell lines cultured at 1X106 cells/ml with 25ml of Complete DMEM media in 150cmsq Flask for 3 days. Cultured media is removed by vacuum pump connected at BSC II. 15ml of PBS was used to wash off excess media coating the cells. Cells are then dissociated with 3.5ml of Trypsin which covered the surface area and neutralized with 7.5ml of same cell…	We are using Direct-zol™ RNA Miniprep kit (ZYR.R2052, Zymo research) for following samples RNA extraction. We have lysed the cell pellets collected from cell culture with 300ul TRIzol™ Reagent (15596018, Ambion) based on cell quantity (≤ 106 ) followed by using the Direct-zol™ RNA Miniprep kit. All the reagents and consumables from the kit are used to perform the remaining extraction steps provid…	Hct116	no
SGNex_Hct116_directRNA_replicate2_run2	minion	FLO-MIN107	NA	SQK-RNA001	directRNA			Hct116	yes, Dynabead mRNA Purification Kit
SGNex_Hct116_directRNA_replicate2_run3	minion	FLO-MIN107	NA	SQK-RNA001	directRNA			Hct116	yes, Dynabead mRNA Purification Kit
SGNex_Hct116_directRNA_replicate2_run4	minion	FLO-MIN106	NA	SQK-RNA001	directRNA			Hct116	no
SGNex_Hct116_directRNA_replicate2_run5	minion	FLO-MIN106	NA	SQK-RNA001	directRNA			Hct116	yes, Dynabead mRNA Purification Kit
SGNex_Hct116_directRNA_replicate2_run6	minion	FLO-MIN106	NA	SQK-RNA001	directRNA			Hct116	no
SGNex_Hct116_directRNA_replicate3_run1	gridion	FLO-MIN106D	NA	SQK-RNA002	directRNA			Hct116	yes, Dynabead mRNA Purification Kit	1% RNA sequin Mix A v1.0 @5ng
SGNex_Hct116_directcDNA_replicate3_run2	gridion	FLO-MIN106D	NA	SQK-DCS109	direct-cDNA			Hct116	yes, Dynabead mRNA Purification Kit	1% RNA sequin Mix A v1.0 @3ng
SGNex_Hct116_directcDNA_replicate4_run1	gridion	FLO-MIN106D	NA	SQK-DCS109	direct-cDNA			Hct116	yes, Dynabead mRNA Purification Kit	1% RNA sequin Mix A v1.0 @3ng
SGNex_Hct116_directcDNA_replicate5_run1	gridion	FLO-MIN106D	NA	SQK-DCS109	direct-cDNA			Hct116	yes, Dynabead mRNA Purification Kit	1% RNA sequin Mix A v1.0 @3ng
SGNex_Hct116_cDNA_replicate3_run3	gridion	FLO-MIN106D	NA	SQK-PCS109	cDNA			Hct116	yes, Dynabead mRNA Purification Kit	1% RNA sequin Mix A v1.0 @0.1ng
SGNex_Hct116_cDNA_replicate4_run2	gridion	FLO-MIN106D	NA	SQK-PCS109	cDNA			Hct116	yes, Dynabead mRNA Purification Kit	1% RNA sequin Mix A v1.0 @0.1ng
SGNex_Hct116_directRNA_replicate3_run4	gridion	FLO-MIN106D	NA	SQK-RNA002	directRNA			Hct116	yes, Dynabead mRNA Purification Kit
SGNex_Hct116_directRNA_replicate4_run3	gridion	FLO-MIN106D	NA	SQK-RNA002	directRNA			Hct116	yes, Dynabead mRNA Purification Kit
SGNex_MCF7_directRNA_replicate1_run1	minion	FLO-MIN106	NA	SQK-RNA001	directRNA			MCF7	yes, Dynabead mRNA Purification Kit
SGNex_MCF7_directcDNA_replicate1_run2	minion	FLO-MIN106	NA	SQK-DCS108	direct-cDNA			MCF7	yes, Dynabead mRNA Purification Kit
SGNex_MCF7_cDNA_replicate1_run3	minion	FLO-MIN106	NA	SQK-PCS108	cDNA			MCF7	yes, Dynabead mRNA Purification Kit
SGNex_MCF7_cDNAStranded_replicate2_run1	gridion	FLO-MIN106D	NA	SQK-PCS109	cDNAStranded			MCF7	yes, Dynabead mRNA Purification Kit
SGNex_MCF7_directRNA_replicate3_run1	minion	FLO-MIN106D	NA	SQK-RNA002	directRNA			MCF7	yes, Dynabead mRNA Purification Kit
SGNex_MCF7_cDNAStranded_replicate3_run2	gridion	FLO-MIN106D	NA	SQK-PCS109	cDNAStranded			MCF7	yes, Dynabead mRNA Purification Kit	1% RNA sequin Mix A v1.0 @0.05ng
SGNex_MCF7_directcDNA_replicate3_run3	gridion	FLO-MIN106D	EXP-NBD104	SQK-DCS109	direct-cDNA			MCF7	yes, Dynabead mRNA Purification Kit	1% RNA sequin Mix A v1.0 @1.5ng
SGNex_MCF7_directRNA_replicate4_run1	gridion	FLO-MIN106D	NA	SQK-RNA002	directRNA			MCF7	yes, Dynabead mRNA Purification Kit	1% RNA sequin Mix A v1.0 @5ng
SGNex_MCF7_directcDNA_replicate4_run2	gridion	FLO-MIN106D	NA	SQK-DCS109	direct-cDNA			MCF7	yes, Dynabead mRNA Purification Kit	1% RNA sequin Mix A v1.0 @3ng
SGNex_MCF7_directRNA_replicate2_run2	promethion	FLO-PRO002	NA	SQK-RNA001	directRNA			MCF7	yes, Dynabead mRNA Purification Kit		37ug of total RNA was recovered and 36ug was input to mRNA enrichment. Enrichment yield was ~910ng (2.5%). All enriched mRNA was input to direct RNA prep, without reverse-transcription, similar to the prep by Wan Yue's group. Run started well with 1416/2229 = 63% pore occupancy but it decreased quite quickly within the first 20 hours and became saturated, run aborted.
SGNex_MCF7_directRNA_replicate2_run3	promethion	FLO-PRO002	NA	SQK-RNA002	directRNA			MCF7	yes, Dynabead mRNA Purification Kit

### Sheet: ShortReadSamples
Sample	Cell line	Library preparation	Sequencing protocol	Spike in concentration
SGNex_A549_Illumina_replicate1_run1	A549	Short-read RNA-seq data was generated for three selected biological replicates from each of the 5 human cell lines analyzed with Nanopore long reads as part of the SG-NEx core data. 1µg of total RNA of each replicate was spiked with 10ng (1%) RNA sequin Mix A, v1.0 (Garvan Institute of Medical Research), followed by multiplexed library preparation with the TruSeq Stranded mRNA kit (Illumina), acc…	Indexed libraries were analyzed by D1000 ScreenTape Assay (Agilent Technologies) for size and concentration for equimolar pooling. Pooled library was quantified with the KAPA Library Quantification Kit (Roche) and sequenced on two Illumina HiSeq 4000 lanes with the paired-end 2 x 151bp workflow.	1% RNA sequin Mix A v1.0 @ 10ng to1000ng
SGNex_A549_Illumina_replicate3_run1	A549			1% RNA sequin Mix A v1.0 @ 10ng to1000ng
SGNex_A549_Illumina_replicate5_run1	A549			1% RNA sequin Mix A v1.0 @ 10ng to1000ng
SGNex_HepG2_Illumina_replicate2_run1	HepG2			1% RNA sequin Mix A v1.0 @ 10ng to1000ng
SGNex_HepG2_Illumina_replicate4_run1	HepG2			1% RNA sequin Mix A v1.0 @ 10ng to1000ng
SGNex_HepG2_Illumina_replicate5_run1	HepG2			1% RNA sequin Mix A v1.0 @ 10ng to1000ng
SGNex_Hct116_Illumina_replicate3_run1	Hct116			1% RNA sequin Mix A v1.0 @ 10ng to1000ng
SGNex_Hct116_Illumina_replicate4_run1	Hct116			1% RNA sequin Mix A v1.0 @ 10ng to1000ng
SGNex_Hct116_Illumina_replicate5_run1	Hct116			1% RNA sequin Mix A v1.0 @ 10ng to1000ng
SGNex_K562_Illumina_replicate3_run1	K562			1% RNA sequin Mix A v1.0 @ 10ng to1000ng
SGNex_K562_Illumina_replicate4_run1	K562			1% RNA sequin Mix A v1.0 @ 10ng to1000ng
SGNex_K562_Illumina_replicate5_run1	K562			1% RNA sequin Mix A v1.0 @ 10ng to1000ng
SGNex_MCF7_Illumina_replicate2_run1	MCF7			1% RNA sequin Mix A v1.0 @ 10ng to1000ng
SGNex_MCF7_Illumina_replicate3_run1	MCF7			1% RNA sequin Mix A v1.0 @ 10ng to1000ng
SGNex_MCF7_Illumina_replicate4_run1	MCF7			1% RNA sequin Mix A v1.0 @ 10ng to1000ng
