## Supplementary Table 5 for "A systematic benchmark of Nanopore long read RNA sequencing for transcript level analysis in human cell lines"

### Sheet: FusionGenesDetected
fusion_gene	cellLine	3PrimeGene_allCount	5PrimeGene_allCount	fusionGene_allCount	3PrimeGene_flCount	5PrimeGene_flCount	fusionGene_flCount	log2Reads	Breakpoints	Illumina	Mitelman	Validated	BreakpointClass
COMMD10:AP3S1	Hct116	976.798	73.0807	18.7392	402.712	17.6368	0.198907	8.96	3	TRUE	TRUE	TRUE	Both expressed
PANK2:MAVS	Hct116	95.8646	41.1487	8.24983	14.2593	9.59198	5.67338	5.55459	3	TRUE	FALSE	FALSE	Both expressed
SPAG9:MBTD1	Hct116	24.2105	38.2105	0	2.3005	3.69221	0	4.39232	2	TRUE	TRUE	TRUE	Both expressed
TCF7L2:RP11-57H14.3	Hct116	0.126666	42.1106	77.7628	0	11.1338	7.34231	4.16993	2	TRUE	FALSE	FALSE	5PrimeExpressed
COMMD10:PTPN14	Hct116	38.8421	72.4846	0	29.6777	17.1307	0	3	1	FALSE	FALSE	FALSE	Both expressed
LINC00511:SLC39A11	Hct116	203.158	24.6842	0	34.4809	3.61865	0	2.58496	1	TRUE	FALSE	FALSE	Both expressed
BUB3:RP11-282I1.1	Hct116	0.578947	541.863	6.66367	0.342105	325.058	0.526315	2	1	TRUE	FALSE	FALSE	5PrimeExpressed
MANBA:UBE2D3	Hct116	473.775	20.3991	0.510143	169.086	7.80533	0.0432862	2	1	TRUE	FALSE	FALSE	Both expressed
PABPC1:ACTB	Hct116	4685.31	2406.42	38.8488	1357.24	161.128	2.97775	2	1	FALSE	FALSE	FALSE	Both expressed
TPT1-AS1:RP1-65P5.3	Hct116	1.45739	14.3158	2.54261	0.603727	7.53299	1.12712	2	1	FALSE	FALSE	FALSE	5PrimeExpressed
ABHD2:VAPA	Hct116	198.443	28.076	74.0072	133.13	20.2208	14.6835	1.58496	1	FALSE	FALSE	FALSE	Both expressed
AC097721.2:NXPH2	Hct116	6.11868e-07	0.719277	0.701775	0	0.140648	0.173464	1.58496	1	FALSE	FALSE	FALSE	Both not expressed
DANCR:PHF14	Hct116	15.6218	303.414	1.5962	2.76549	114.993	1.15762	1.58496	1	FALSE	FALSE	FALSE	Both expressed
EFCAB11:RP11-944C7.1	Hct116	0	12.968	32.3478	0	5.33427	3.1325	1.58496	1	FALSE	FALSE	FALSE	5PrimeExpressed
ENTPD4:SCAMP4	Hct116	69.4211	28.4737	0	14.887	3.30581	0	1.58496	1	FALSE	FALSE	FALSE	Both expressed
FBXL17:CWC27	Hct116	75.3684	6.1697	0.19872	26.4359	1.01334	0	1.58496	1	TRUE	FALSE	FALSE	Both expressed
NDUFV3:U2AF1	Hct116	745.428	114.692	9.35331	490.06	24.2942	4.12959	1.58496	1	FALSE	FALSE	FALSE	Both expressed
NOMO2:NOMO3	Hct116	67.1276	121.05	1.6123	16.4534	18.5997	0.236842	1.58496	1	FALSE	FALSE	FALSE	Both expressed
SPSB3:RPS2	Hct116	13523.5	41.0559	2.30713	2361.37	15.9657	0.292983	1.58496	1	FALSE	FALSE	FALSE	Both expressed
LMO7:UCHL3	HepG2	147.833	95.5833	0	82.5111	9.91591	0	6.26679	1	TRUE	TRUE	FALSE	Both expressed
USP42:AIMP2	HepG2	154.857	14.8378	4.88874	82.4757	1.6741	1.41672	3.58496	1	TRUE	FALSE	FALSE	Both expressed
TPT1-AS1:RCN1	HepG2	330.667	30.9167	0	188.025	13.8968	0	2	1	FALSE	FALSE	FALSE	Both expressed
RP11-337C18.8:RP11-1143G9.4	HepG2	266.534	93.0833	3545.13	27.9102	60.2086	5.52218	1.58496	1	FALSE	FALSE	FALSE	Both expressed
BAG6:SLC44A4	K562	2.63589	147.922	59.1086	0.665157	11.3714	15.1935	6.90689	2	TRUE	FALSE	FALSE	5PrimeExpressed
UPF3A:CDC16	K562	53.2696	79.6846	31.7958	10.5517	13.0759	9.71471	4.9542	2	TRUE	TRUE	FALSE	Both expressed
BCR:ABL1	K562	2.06143	17.528	67.0773	1.12475	1.62614	2.59926	4.75489	1	TRUE	TRUE	TRUE	Both expressed
NUP214:XKR3	K562	3.5139	167.481	29.588	0.770814	28.1554	6.23368	4.58496	1	TRUE	TRUE	TRUE	5PrimeExpressed
C16orf87:ORC6	K562	59.2349	18.0833	1.6818	22.2372	8.01848	0.837061	3.16993	2	TRUE	FALSE	FALSE	Both expressed
KANSL1:ARL17A	K562	44.5093	23.3054	1.93525	16.2284	2.56524	0.388766	3.16993	1	FALSE	TRUE	FALSE	Both expressed
CEP70:FAIM	K562	4.94154	29.4665	1.67528	2.27296	4.19436	0.446606	1.58496	1	TRUE	FALSE	FALSE	Both expressed
MED15:RPL14	K562	4631.22	255.336	140.948	208.69	39.956	49.634	1.58496	1	FALSE	FALSE	FALSE	Both expressed
RICTOR:FYB1	A549	72.25	57.875	2.875	17.9263	27.3919	1.49817	5.49185	2	TRUE	FALSE	FALSE	Both expressed
ACACA:PLXDC1	A549	19.875	143.25	0	4.16994	12.8695	0	5.16993	4	TRUE	FALSE	FALSE	Both expressed
SCAMP2:WDR72	A549	17.088	80.4354	29.7266	0.530204	28.8901	8.75225	4.75489	1	TRUE	TRUE	FALSE	5PrimeExpressed
ZNF43:LINC02203	A549	1.92107	6.39054	10.8134	0.845968	2.51657	5.22321	2.80735	2	TRUE	FALSE	FALSE	5PrimeExpressed
CTDSP1:C9orf3	A549	211.955	63.2873	3.83773	56.7702	14.8728	0.158396	1.58496	1	FALSE	FALSE	FALSE	Both expressed
CYP24A1:C9orf3	A549	210.022	480.432	533.672	55.7972	211.708	43.1395	1.58496	1	TRUE	FALSE	FALSE	Both expressed
MALL:AKR1B10	A549	10557.9	286.204	735.6	750.512	135.352	223.024	1.58496	1	FALSE	FALSE	FALSE	Both expressed
MIR4435-2HG:ANAPC1	A549	81.25	256.152	0.472981	18.4876	136.953	0.0625591	1.58496	1	TRUE	FALSE	FALSE	Both expressed
NCOR2:UBC	A549	1149.75	116.456	10.6688	206.866	5.36864	0.125	1.58496	1	TRUE	TRUE	FALSE	Both expressed
STAG3L5P-PVRIG2P-PILRB:GATS	A549	63.2987	38.8263	0	4.27864	5.22047	0	1.58496	1	TRUE	FALSE	FALSE	Both expressed
BCAS4:BCAS3	MCF7	1637.2	1416.24	1	96.3832	295.674	1	11.5127	5	TRUE	TRUE	TRUE	Both expressed
RPS6KB1:VMP1	MCF7	2622.72	811.559	597.99	1420.57	101.373	210.811	10.4666	7	TRUE	TRUE	TRUE	Both expressed
AC099850.1:VMP1	MCF7	2751.22	128.667	417.179	1466.58	8.10417	272.591	10.0967	6	TRUE	FALSE	TRUE	Both expressed
SLC25A24:NBPF6	MCF7	1.64282	245.877	43.3655	1.30272e-23	63.1697	31.0748	7.49185	1	TRUE	TRUE	TRUE	5PrimeExpressed
ARFGEF2:SULF2	MCF7	1298.48	70.7858	271.786	246.215	1.2805	41.1907	7.25739	2	TRUE	TRUE	TRUE	Both expressed
SYTL2:PICALM	MCF7	193.614	255.046	25.2146	21.7914	17.9231	13.0355	6.91886	1	TRUE	TRUE	TRUE	Both expressed
TTC6:RP11-356O9.1	MCF7	27.5	214.375	0	21.1929	121.763	0	6.49185	2	TRUE	FALSE	FALSE	Both expressed
ATP1A1:ZFP64	MCF7	28.1228	442.735	246.392	1.76934	45.7269	7.55678	5.52356	1	TRUE	FALSE	TRUE	Both expressed
AHCYL1:RAD51C	MCF7	708.147	82.3018	123.426	166.197	4.64962	14.3351	5.42626	2	TRUE	TRUE	TRUE	Both expressed
RSBN1:AP4B1-AS1	MCF7	32.0617	76.5259	31.7874	5.59149	0.430553	5.12462	5.39232	2	TRUE	FALSE	TRUE	3PrimeExpressed
GATAD2B:NUP210L	MCF7	36.5	49.5701	1.42985	10.1375	35.0551	1.00784	5.24793	2	TRUE	TRUE	TRUE	Both expressed
BCAS4:ZMYND8	MCF7	211.475	1401.72	8.33521	17.9361	805.967	4.02718	5.12928	2	TRUE	TRUE	TRUE	Both expressed
TXLNG:SYAP1	MCF7	300.263	65.5369	66.5753	166.175	3.72254	20.95	5.04439	1	TRUE	TRUE	TRUE	Both expressed
MYO6:SENP6	MCF7	107.75	232.75	0	9.90708	17.3331	0	4.85798	1	TRUE	TRUE	TRUE	Both expressed
GIGYF2:EIF4E2	MCF7	312.18	86.2858	31.0343	95.1235	6.91674	5.28804	4.80735	2	TRUE	TRUE	FALSE	Both expressed
SEZ6L2:GPM6A	MCF7	6.5	68.5	0	3.0625	4.53599	0	4.58496	1	TRUE	FALSE	FALSE	Both expressed
TBL1XR1:RGS17	MCF7	30.0834	184.338	14.2032	12.8825	4.94984	6.43937	4.52356	2	TRUE	TRUE	TRUE	Both expressed
SLC25A24:NBPF4	MCF7	4.75	262.153	0	0.146384	60.1533	0	4.24793	2	TRUE	FALSE	FALSE	5PrimeExpressed
SMARCA4:CARM1	MCF7	388.329	259.312	29.3592	31.3395	26.4149	0.93182	4.24793	1	TRUE	TRUE	TRUE	Both expressed
DEPDC1B:ELOVL7	MCF7	24.1664	38.4698	30.7388	0.75	2.52904	0.582249	4.08746	1	TRUE	TRUE	TRUE	5PrimeExpressed
MYO9B:FCHO1	MCF7	92.25	29.5	0	10.1121	2.73523	0	3.90689	1	TRUE	TRUE	TRUE	Both expressed
TANC2:CA4	MCF7	15.25	135.824	3	5.8201	108.926	1.5	3.90689	1	TRUE	FALSE	FALSE	Both expressed
PAPOLA:AK7	MCF7	38.1464	329.362	162.242	3.75103	120.253	8.7333	3.80735	1	TRUE	TRUE	TRUE	Both expressed
GBF1:MACROD2	MCF7	25.375	54.1985	0.926535	8.39254	2.68089	0.531997	3.70044	1	TRUE	FALSE	FALSE	Both expressed
SMARCC1:EMCN	MCF7	20.75	122.137	3.98845	7.24534	15.4968	1.74389	3.58496	2	TRUE	FALSE	FALSE	Both expressed
RP5-896L10.1:RP11-15E18.1	MCF7	19.9433	2.5	0	14.7452	1.25	0	3.45943	1	TRUE	FALSE	FALSE	Both expressed
TANC2:TLK2	MCF7	183.625	134.949	9.92579	19.7754	108.159	1.375	3.45943	1	TRUE	FALSE	FALSE	Both expressed
ATXN7L3:FAM171A2	MCF7	25.7768	56.375	11.0982	1.30611e-20	2.16949	1.37805	3.32193	1	TRUE	TRUE	TRUE	5PrimeExpressed
ESR1:CCDC170	MCF7	164.75	319.125	0	115.186	21.3714	0	3.32193	1	TRUE	TRUE	TRUE	Both expressed
NEMF:LINC01588	MCF7	20.4478	186.625	7.8022	3.24909	80.9544	2.24959	3.32193	1	TRUE	FALSE	FALSE	Both expressed
GCN1:MSI1	MCF7	1.70852	95.9767	28.8148	0.0625	2.47133	0.267865	3	1	TRUE	FALSE	TRUE	5PrimeExpressed
RP11-15E18.1:PLPPR5	MCF7	6.21781	18.6933	8.08887	0.938041	14.1202	3.7979	2.80735	1	TRUE	FALSE	FALSE	5PrimeExpressed
AC005037.3:NIF3L1	MCF7	76.405	15.975	15.12	5.80773	5.34296	4.26521e-29	2.58496	1	FALSE	FALSE	FALSE	Both expressed
PRSS23:SLC35C1	MCF7	221.19	1038.89	1.91687	32.2595	59.9597	0.999935	2.58496	1	TRUE	FALSE	FALSE	Both expressed
SULF2:PRICKLE2	MCF7	60.125	1273.62	101.881	5.54402	278.166	24.2667	2.58496	2	TRUE	TRUE	TRUE	Both expressed
PARD6B:BCAS3	MCF7	1640.95	641.818	37.3072	104.756	440.41	16.7959	2.32193	1	TRUE	FALSE	FALSE	Both expressed
PNPLA7:DPH7	MCF7	59.6384	9.76189	1.09971	4.98667	1.47779	0.359221	2.32193	1	TRUE	TRUE	FALSE	Both expressed
ANKHD1:CYSTM1	MCF7	210.03	95.5288	6.44086	53.9062	7.55814	1.75854	2	1	TRUE	TRUE	FALSE	Both expressed
GNGT1:AC002076.10	MCF7	0.25	91.25	0	0.125	45.9474	0	2	1	FALSE	FALSE	FALSE	5PrimeExpressed
GTF2I:GTF2IRD1	MCF7	61.4544	381.459	248.587	7.79872	36.5458	14.9045	2	1	TRUE	TRUE	FALSE	Both expressed
KDM2A:C11orf86	MCF7	2.74998	124.75	0	0.5	55.3435	0	2	1	TRUE	FALSE	FALSE	5PrimeExpressed
PLCG1:TOP1	MCF7	494.375	93.625	1.75	45.6502	10.8057	1.31995	2	1	TRUE	FALSE	TRUE	Both expressed
PSMC2:EIF2B3	MCF7	27.8634	263.506	171.005	8.50496	13.6996	9.7398	2	1	TRUE	FALSE	FALSE	Both expressed
RP11-123O10.4:GRIP1	MCF7	13.375	0.625	0	0.798685	0.3125	0	2	1	TRUE	FALSE	FALSE	Both not expressed
RP11-145E5.5:CDKN2B-AS1	MCF7	9.01387	7.82326	3.41287	0.761341	2.12858	0.000214611	2	1	TRUE	FALSE	TRUE	5PrimeExpressed
TAF4:BRIP1	MCF7	264.7	65.625	8.67546	35.7406	2.22979	6.2839	2	1	TRUE	TRUE	TRUE	Both expressed
EIF3H:RAD21	MCF7	515.614	763.956	7.17998	46.3047	367.318	1.97782	1.58496	1	TRUE	TRUE	FALSE	Both expressed
MLF1:RSRC1	MCF7	136.875	109.375	0	18.3914	27.6165	0	1.58496	1	TRUE	TRUE	FALSE	Both expressed
MSL2:STAG1	MCF7	61.6335	25.8704	11.9961	6.49829	14.5049	1.54492	1.58496	1	TRUE	TRUE	FALSE	Both expressed
NAV1:GPR37L1	MCF7	115.495	4.7769	10.7283	79.3733	0.375	2.22566	1.58496	1	TRUE	FALSE	TRUE	3PrimeExpressed
NOC4L:MICALL2	MCF7	53.1761	56.0893	1.35959	6.77576	18.0687	0.375	1.58496	1	TRUE	FALSE	FALSE	Both expressed
RP11-100G15.10:SUGP1	MCF7	44.25	37.375	0	10.3079	18.6875	0	1.58496	1	FALSE	FALSE	FALSE	Both expressed
RP11-662G23.1:C8orf88	MCF7	107.298	230.638	268.439	9.81244	111.71	152.901	1.58496	1	TRUE	FALSE	FALSE	Both expressed
SMG6:RTN4RL1	MCF7	26	15.75	0.25	11.564	0.766007	0.125	1.58496	1	TRUE	FALSE	FALSE	3PrimeExpressed
